# Diving Deep into Fish Bornaviruses: Uncovering Hidden Diversity and Transcriptional Strategies through Comprehensive Data Mining

**DOI:** 10.1101/2023.08.23.554433

**Authors:** Mirette Eshak, Dennis Rubbenstroth, Martin Beer, Florian Pfaff

## Abstract

Recently, we discovered two novel orthobornaviruses in colubrid and viperid snakes using an *in silico* data mining approach. Here, we present the results of a screening of more than 100,000 nucleic acid sequence datasets of fish samples from the Sequence Read Archive (SRA) for potential bornaviral sequences. We discovered the potentially complete genomes of seven bornaviruses in datasets from osteichthyans and chondrichthyans. Four of these are likely to represent novel species within the genus *Cultervirus*, and we propose that one genome represents a novel genus within the family of *Bornaviridae*. Specifically, we identified sequences of Wǔhàn sharpbelly bornavirus (WhSBV) in sequence data from the widely used grass carp liver and kidney cell lines L8824 and CIK, respectively. A complete genome of Murray-Darling carp bornavirus (MDCBV) was identified in sequence data from a goldfish (*Carassius auratus*). The newly discovered little skate bornavirus (LSBV), identified in the little skate (*Leucoraja erinacea*) dataset, contained a novel and unusual genomic architecture (N-Vp1-Vp2-X-P-G-M-L), as compared to other bornaviruses. Its genome is thought to encode two additional open reading frames (tentatively named Vp1 and Vp2), which appear to represent ancient duplications of the gene encoding for the viral glycoprotein (G). The datasets also provided insights into the possible transcriptional gradients of these bornaviruses and revealed previously unknown splicing mechanisms.
