## Supplementary Table S5 for "Diving Deep into Fish Bornaviruses: Uncovering Hidden Diversity and Transcriptional Strategies through Comprehensive Data Mining"

### Sheet: Tabelle1
Supplementary Table S5: Predicted furin cleavage sites, transmembrane regions and signal peptides in bornavirus glycoproteins. Viruses found in this study are shown in bold. The numbers correspond to the respective amino acid positions in the protein
Virus	Genus	Protein	Predicted furin cleavage site	Predicted transmembrane region	Predicted signal peptide
NC_001607 | Borna disease virus 1	Orthobornavirus	G	243-RLKRRRR|DT-249	473-AWLGGVLYLI-482	1-MQPSMSFLIGFGTLVLVLSART-22
NC_030692 | Borna disease virus 2	Orthobornavirus	G	243-RLVRRRR|DT-249	473-AWLGGVLYLI-482	1-MQPSMSFLTGFGTLVLALSA-20
NC_039013 | jungle carpet python virus	Carbovirus	G	267-QIKRRKR|DA-275	490-LTSWAAWLGGILYLATLIVFLV-511	1-MISFNLILLILVPGQQ-16
MF135781 | southwest carpet python virus	Carbovirus	G	289-SSTRRRR|DA-292	491-LTSWAAWLGGILYLVTIVIFLI-512	1-MISFNLTLLTLVLGPQRG-18
NC_055169 | Wǔhàn sharpbelly bornavirus	Cultervirus	G	236-RPRRRKR|DD-242	454-IKDLLVKVATIGGVMYFCYCMFICF-478	1-MPQAPLLLLLLLPTITP-17
BK063520 | Wǔhàn sharpbelly bornavirus	Cultervirus	G	236-KPRRRKR|DD-244	453-LIKDLLVKVATIGGVMYFCYCMFICF-478	1-MPRAPLLLLLLLPTITP-17
BK063521 | Murray-Darling carp bornavirus	Cultervirus	G	236-KTKRRRR|DD-244	453-LIKDLLVKIATLGGVMYFSYCMFICF-478	1-MLLVLLLLLPLPSMT-15
BK063658 | Bombay duck fish bornavirus	Cultervirus	G	241-VRGRTKR|DT-249	468-VAHLGGFLFVTFAVATLA-485	1-MLGTSSAILVATLSTLIWPTSG-22
BK063519 | electric eel bornavirus	Cultervirus	G	236-KGNRARR|DS-244	453-IIKDLIIKFATFGGLVYCLKLIYNLI-478	1-MLLLLLLGLLHPHLMAS-17
BK063657 | Pará molly bornavirus	Cultervirus	G	242-TKKRRKR|DT-250	463-LGIYLQIAHVGGFLFVSFLIV-483	1-MELLLLHLLLLSIPASRG-18
BK063517 | finepatterned puffer bornavirus	Cultervirus	G	235-ASRRAKR|DT-243	457-FLLKICHIGGFLFILKMLYTLV-478	1-MSLQLPLLLLLQAWTISM-18
BK063518 | little skate bornavirus	NA	G	244-TLKRSRR|DT-252	470-MYIQMSHIGGCIFFIACLIKIL-491	1-MTPKQLLLVLLPLSLSLLSPTST-23
BK063518 | little skate bornavirus	NA	Vp1	244-PNKRSKR|GA-252	ND	1-MDQSTLFNLLSICVLVSGA-19
BK063518 | little skate bornavirus	NA	Vp2	50-PARRSRR|SA-58	ND	ND
BK063518 | little skate bornavirus	NA	Vp3*	274-PARRSRR|SA-282	ND	1-MDQSTLFNLLSICVLVSGA-19
