## Supplementary Table S2 for "Diving Deep into Fish Bornaviruses: Uncovering Hidden Diversity and Transcriptional Strategies through Comprehensive Data Mining"

### Sheet: Table S2
Supplementary Table S2: SRA entires used for de novo assembly. The assembled bornaviral genomes in the SRA datasets marked by bold accession number were selected as representative sequences for further characterisation
Accession	Sampled organism	Sampled material	Total number of spots	Number of mined spots	Number of mined spots with hit	Estimated virus / background proportion	Result of de novo assembly and blastx	Virus
SRR17441645	Harpadon nehereus	Gill4	21377648	100000	17	0.00017	full viral genome: Bornaviridae	Bombay duck fish bornavirus
SRR17441655	Harpadon nehereus	Muscle4	22392638	100000	7	7e-05	full viral genome: Bornaviridae	Bombay duck fish bornavirus
SRR17441658	Harpadon nehereus	Heart4	23663967	100000	3	3e-05	full viral genome: Bornaviridae	Bombay duck fish bornavirus
SRR1299086	Electrophorus electricus	kidney	154133686	100000	1	1e-05	full viral genome: Bornaviridae	electric eel bornavirus
SRR13236436	Takifugu poecilonotus	muscle, sexual, liver and heart	43583898	100000	2	2e-05	full viral genome: Bornaviridae	finepatterned puffer bornavirus
SRR9592747	Leucoraja erinacea	Ampullae of Lorenzini	8716762	100000	11	0.00011	full viral genome: Bornaviridae	little skate bornavirus
SRR6207428	Carassius auratus	hypothalamus and telencephalon	36948917	100000	10	0.0001	full viral genome: Bornaviridae	Murray-Darling carp bornavirus
SRR17661348	Poecilia parae	head	81063099	100000	56	0.00056	full viral genome: Bornaviridae	Pará molly bornavirus
SRR10323915	Ctenopharyngodon idella	grass carp kindey	30283687	100000	34	0.00034	full viral genome: Bornaviridae	Wǔhàn sharpbelly bornavirus
SRR7349860	Ctenopharyngodon idella	unknown	25844276	100000	29	0.00029	full viral genome: Bornaviridae	Wǔhàn sharpbelly bornavirus
SRR7349858	Ctenopharyngodon idella	unknown	25407482	100000	27	0.00027	full viral genome: Bornaviridae	Wǔhàn sharpbelly bornavirus
SRR7349859	Ctenopharyngodon idella	unknown	21538356	100000	27	0.00027	full viral genome: Bornaviridae	Wǔhàn sharpbelly bornavirus
SRR17760997	Ctenopharyngodon idella	Liver	26972304	100000	19	0.00019	full viral genome: Bornaviridae	Wǔhàn sharpbelly bornavirus
SRR7349862	Ctenopharyngodon idella	unknown	25375595	100000	20	0.0002	full viral genome: Bornaviridae	Wǔhàn sharpbelly bornavirus
SRR7349861	Ctenopharyngodon idella	unknown	23835841	100000	21	0.00021	full viral genome: Bornaviridae	Wǔhàn sharpbelly bornavirus
SRR17760991	Ctenopharyngodon idella	Liver	26561751	100000	13	0.00013	full viral genome: Bornaviridae	Wǔhàn sharpbelly bornavirus
SRR17760988	Ctenopharyngodon idella	Liver	22952703	100000	15	0.00015	full viral genome: Bornaviridae	Wǔhàn sharpbelly bornavirus
SRR17760987	Ctenopharyngodon idella	Liver	28275083	100000	12	0.00012	full viral genome: Bornaviridae	Wǔhàn sharpbelly bornavirus
SRR17760989	Ctenopharyngodon idella	Liver	19553798	100000	16	0.00016	full viral genome: Bornaviridae	Wǔhàn sharpbelly bornavirus
SRR17760994	Ctenopharyngodon idella	Liver	20831572	100000	15	0.00015	full viral genome: Bornaviridae	Wǔhàn sharpbelly bornavirus
SRR10323916	Ctenopharyngodon idella	grass carp kindey	25326221	100000	12	0.00012	full viral genome: Bornaviridae	Wǔhàn sharpbelly bornavirus
SRR10323917	Ctenopharyngodon idella	grass carp kindey	25119675	100000	12	0.00012	full viral genome: Bornaviridae	Wǔhàn sharpbelly bornavirus
SRR10389200	Ctenopharyngodon idella	kidney	53460936	100000	5	5e-05	full viral genome: Bornaviridae	Wǔhàn sharpbelly bornavirus
SRR17760993	Ctenopharyngodon idella	Liver	21986643	100000	12	0.00012	full viral genome: Bornaviridae	Wǔhàn sharpbelly bornavirus
SRR17760995	Ctenopharyngodon idella	Liver	24640611	100000	9	9e-05	full viral genome: Bornaviridae	Wǔhàn sharpbelly bornavirus
SRR5311037	Ctenopharyngodon idella	liver	12515054	100000	17	0.00017	full viral genome: Bornaviridae	Wǔhàn sharpbelly bornavirus
SRR5311023	Ctenopharyngodon idella	liver	17100196	100000	12	0.00012	full viral genome: Bornaviridae	Wǔhàn sharpbelly bornavirus
SRR17760990	Ctenopharyngodon idella	Liver	22128532	100000	9	9e-05	full viral genome: Bornaviridae	Wǔhàn sharpbelly bornavirus
SRR5311022	Ctenopharyngodon idella	liver	17100196	100000	11	0.00011	full viral genome: Bornaviridae	Wǔhàn sharpbelly bornavirus
SRR5311030	Ctenopharyngodon idella	liver	16200625	100000	11	0.00011	full viral genome: Bornaviridae	Wǔhàn sharpbelly bornavirus
SRR5311021	Ctenopharyngodon idella	liver	16162665	100000	11	0.00011	full viral genome: Bornaviridae	Wǔhàn sharpbelly bornavirus
SRR17760996	Ctenopharyngodon idella	Liver	23892873	100000	7	7e-05	full viral genome: Bornaviridae	Wǔhàn sharpbelly bornavirus
SRR5311028	Ctenopharyngodon idella	liver	12801295	100000	13	0.00013	full viral genome: Bornaviridae	Wǔhàn sharpbelly bornavirus
SRR5311033	Ctenopharyngodon idella	liver	10718515	100000	14	0.00014	full viral genome: Bornaviridae	Wǔhàn sharpbelly bornavirus
SRR5311029	Ctenopharyngodon idella	liver	16200625	100000	9	9e-05	full viral genome: Bornaviridae	Wǔhàn sharpbelly bornavirus
SRR5311026	Ctenopharyngodon idella	liver	13224460	100000	11	0.00011	full viral genome: Bornaviridae	Wǔhàn sharpbelly bornavirus
SRR5311032	Ctenopharyngodon idella	liver	10718515	100000	13	0.00013	full viral genome: Bornaviridae	Wǔhàn sharpbelly bornavirus
SRR5311038	Ctenopharyngodon idella	liver	12515054	100000	10	0.0001	full viral genome: Bornaviridae	Wǔhàn sharpbelly bornavirus
SRR5311035	Ctenopharyngodon idella	liver	13175560	100000	9	9e-05	full viral genome: Bornaviridae	Wǔhàn sharpbelly bornavirus
SRR5311019	Ctenopharyngodon idella	liver	16162665	100000	7	7e-05	full viral genome: Bornaviridae	Wǔhàn sharpbelly bornavirus
SRR5311036	Ctenopharyngodon idella	liver	13175560	100000	8	8e-05	full viral genome: Bornaviridae	Wǔhàn sharpbelly bornavirus
SRR5311027	Ctenopharyngodon idella	liver	12801295	100000	8	8e-05	full viral genome: Bornaviridae	Wǔhàn sharpbelly bornavirus
SRR5311025	Ctenopharyngodon idella	liver	13224460	100000	6	6e-05	full viral genome: Bornaviridae	Wǔhàn sharpbelly bornavirus
SRR10389201	Ctenopharyngodon idella	kidney	63798674	100000	1	1e-05	full viral genome: Bornaviridae	Wǔhàn sharpbelly bornavirus
SRR9686605	Lamprologus lemairii	brain	13726823	100000	1	1e-05	full viral genome: Chuviridae
SRR9688097	Cyathopharynx furcifer	brain	10882812	100000	1	1e-05	full viral genome: Chuviridae
SRR9680802	Ophthalmotilapia ventralis	brain	8844875	100000	1	1e-05	full viral genome: Chuviridae
SRR9680709	Ophthalmotilapia ventralis	brain	7609646	100000	1	1e-05	full viral genome: Chuviridae
SRR18296435	Amphiprion clarkii	Gall Bladder	53038052	100000	2	2e-05	endogenous bornavirus-like elements
SRR15055069	Oryzias latipes	unknown	13560482	100000	4	4e-05	endogenous bornavirus-like elements
SRR15055117	Oryzias latipes	unknown	16197385	100000	2	2e-05	endogenous bornavirus-like elements
SRR15055135	Oryzias latipes	unknown	12788108	100000	2	2e-05	endogenous bornavirus-like elements
SRR15055083	Oryzias latipes	unknown	12664846	100000	2	2e-05	endogenous bornavirus-like elements
SRR15055101	Oryzias latipes	unknown	12027271	100000	2	2e-05	endogenous bornavirus-like elements
SRR15055079	Oryzias latipes	unknown	12904911	100000	1	1e-05	endogenous bornavirus-like elements
SRR15055078	Oryzias latipes	unknown	10697590	100000	1	1e-05	endogenous bornavirus-like elements
ERR5241282	Sebastes rosaceus	unknown	27677444	100000	1	1e-05	no match
ERR6844339	Astatotilapia calliptera	unknown	25101179	100000	1	1e-05	no match
SRR21079337	Micropterus salmoides	Brain	21197172	100000	1	1e-05	no match
SRR5379996	Dicentrarchus labrax	scale	19418773	100000	1	1e-05	no match
SRR14621897	Acipenser baerii	skin	18781031	100000	1	1e-05	no match
ERR6844374	Astatotilapia calliptera	unknown	17515951	100000	1	1e-05	no match
SRR5378703	Dicentrarchus labrax	scale	16005281	100000	1	1e-05	no match
SRR8788705	Danio rerio	embryo	15505270	100000	1	1e-05	no match
SRR16122772	Acipenser schrenckii	liver	15009848	100000	1	1e-05	no match
SRR15097772	Danio rerio	unknown	14274393	100000	1	1e-05	no match
SRR10466953	Dicentrarchus labrax	Brain	12157373	100000	1	1e-05	no match
SRR8186906	Nothobranchius furzeri	embryos	11023740	100000	1	1e-05	no match
SRR7638271	Poecilia mexicana	eye	5628564	100000	1	1e-05	no match
ERR1757725	Danio rerio	unknown	1659229	100000	1	1e-05	no match
SRR10151815	Danio rerio	tail	1123236	100000	1	1e-05	no match
SRR3166945	Danio rerio	whole fish	7817661	100000	1	1e-05	assembly error
