## Supplementary Table S3 for "Diving Deep into Fish Bornaviruses: Uncovering Hidden Diversity and Transcriptional Strategies through Comprehensive Data Mining"

### Sheet: Table S3
Supplementary Table S3: The mitochondrially encoded cytochrome B (MT-CYB) gene was de novo assembled from selected SRA datasets and compared to referecnes using BLASTn in order to validiate the identity of the sampled organisms
SRA: accession	SRA: sampled organism	BLASTn: best hit	BLASTn: identitiy	BLASTn: evalue	number of reads matching MT-CYB gene	MT-CYB / background proportion
SRR10323915	Ctenopharyngodon idella	AB900162.1 | Ctenopharyngodon idella mitochondrial cytb gene for cytochrome b, partial cds	1	0	424814	0.7
SRR17441645	Harpadon nehereus	OP611169.1 | Harpadon nehereus haplotype Hap_1 cytochrome b gene, partial cds; mitochondrial	1	0	45214	0.11
SRR1299086	Electrophorus electricus	GQ862592.1 | Electrophorus electricus isolate 2619 cytochrome b (cytb) gene, partial cds; mitochondrial	0.9991	0	1060888	0.37
SRR13236436	Takifugu poecilonotus	EU274420.1 | Takifugu poecilonotus cytochrome b (cytb) gene, complete cds; mitochondrial	0.9877	0	66604	0.15
SRR6207428	Carassius auratus	MG281847.1 | Carassius auratus isolate 10288 cytochrome b gene, partial cds; mitochondrial	1	0	446033	0.61
SRR9592747	Leucoraja erinacea	NC_016429.1 | Leucoraja erinacea mitochondrion, complete genome	0.9935	3e-70	14253	0.08
SRR17661348	Poecilia parae	NC_066826.1 | Poecilia parae strain Blue Melanzona mitochondrion, complete genome	0.9991	0	429018	0.26
