## Supplementary Table S4 for "Diving Deep into Fish Bornaviruses: Uncovering Hidden Diversity and Transcriptional Strategies through Comprehensive Data Mining"

### Sheet: Table S4
Supplementary Table S4: SRA entries from which full or partial genomes of Wǔhàn sharpbelly bornavirus (WhSBV) have been identified by de novo assembly
Accession	Cell line	Total spots in dataset	Sample title	BioProject
SRR10323915	CIK (kidney)	30283687	RNA-seq of CIK cell treat with GCRV	PRJNA578839
SRR10323916	CIK (kidney)	25326221	RNA-seq of CIK cell treat with EGCG+GCRV	PRJNA578839
SRR10323917	CIK (kidney)	25119675	RNA-seq of CIK cell treat with EGCG	PRJNA578839
SRR10389200	CIK (kidney)	53460936	GCRV infection CIK cells	PRJNA579880
SRR10389201	CIK (kidney)	63798674	GCRV infection CIK cells	PRJNA579880
SRR7349858	CIK (kidney)	25407482	CIK cells 20 hours after GCRV-JX01 infection	PRJNA476389
SRR7349859	CIK (kidney)	21538356	CIK cells transfected with pEGFP-N1	PRJNA476389
SRR7349860	CIK (kidney)	25844276	CIK cells transfected with pEGFP-N1-NS31	PRJNA476389
SRR7349861	CIK (kidney)	23835841	CIK cells Mock-infected with GCRV-JX01	PRJNA476389
SRR7349862	CIK (kidney)	25375595	CIK cells 12 hours after GCRV-JX01 infection	PRJNA476389
SRR17760987	L8824 (liver)	28275083	L8824 cells control	PRJNA800642
SRR17760988	L8824 (liver)	22952703	L8824 cells control	PRJNA800642
SRR17760989	L8824 (liver)	19553798	L8824 cells maIL-6-6R c188-9 cotreatment	PRJNA800642
SRR17760990	L8824 (liver)	22128532	L8824 cells maIL-6-6R c188-9 cotreatment	PRJNA800642
SRR17760991	L8824 (liver)	26561751	L8824 cells control	PRJNA800642
SRR17760993	L8824 (liver)	21986643	L8824 cells maIL-6-6R treatment	PRJNA800642
SRR17760994	L8824 (liver)	20831572	L8824 cells maIL-6-6R treatment	PRJNA800642
SRR17760995	L8824 (liver)	24640611	L8824 cells c188-9 treatment	PRJNA800642
SRR17760996	L8824 (liver)	23892873	L8824 cells c188-9 treatment	PRJNA800642
SRR17760997	L8824 (liver)	26972304	L8824 cells c188-9 treatment	PRJNA800642
SRR5311019	L8824 (liver)	16162665	Differential regulated genes upon Tf (or Ft) overexpression or interference in Ctenopharyngodon idella liver cell line	PRJNA377808
SRR5311021	L8824 (liver)	16162665	Differential regulated genes upon FTH282_2 interference in Ctenopharyngodon idella liver cell line	PRJNA377810
SRR5311022	L8824 (liver)	17100196	Differential regulated genes upon Ft-m interference in Ctenopharyngodon idella liver cell line	PRJNA377811
SRR5311023	L8824 (liver)	17100196	Differential regulated genes upon Ft-m-2 interference in Ctenopharyngodon idella liver cell line	PRJNA377813
SRR5311025	L8824 (liver)	13224460	Differential regulated genes upon Tf interference in Ctenopharyngodon idella liver cell line	PRJNA377814
SRR5311026	L8824 (liver)	13224460	Differential regulated genes upon Tf-2 interference in Ctenopharyngodon idella liver cell line	PRJNA377816
SRR5311027	L8824 (liver)	12801295	Differential regulated genes upon siRNA-NC interference in Ctenopharyngodon idella liver cell line	PRJNA377818
SRR5311028	L8824 (liver)	12801295	Differential regulated genes upon siRNA-NC-2 interference in Ctenopharyngodon idella liver cell line	PRJNA377819
SRR5311029	L8824 (liver)	16200625	Differential regulated genes upon Ft-h overexpression in Ctenopharyngodon idella liver cell line	PRJNA377820
SRR5311030	L8824 (liver)	16200625	Differential regulated genes uponFt-h-2 overexpression in Ctenopharyngodon idella liver cell line	PRJNA377821
SRR5311032	L8824 (liver)	10718515	Differential regulated genes upon Ft-m overexpression in Ctenopharyngodon idella liver cell line	PRJNA377822
SRR5311033	L8824 (liver)	10718515	Differential regulated genes upon Ft-m-2 overexpression in Ctenopharyngodon idella liver cell line	PRJNA377823
SRR5311035	L8824 (liver)	13175560	Differential regulated genes upon Tf overexpression in Ctenopharyngodon idella liver cell line	PRJNA377824
SRR5311036	L8824 (liver)	13175560	Differential regulated genes upon Tf-2 overexpression in Ctenopharyngodon idella liver cell line	PRJNA377825
SRR5311037	L8824 (liver)	12515054	Differential regulated genes upon N1 overexpression in Ctenopharyngodon idella liver cell line	PRJNA377826
SRR5311038	L8824 (liver)	12515054	Differential regulated genes upon N1-2 overexpression in Ctenopharyngodon idella liver cell line	PRJNA377827
